# Phosphorothioate DNA modification by BREX Type 4 systems in the human gut microbiome

**DOI:** 10.1101/2024.06.03.597175

**Authors:** Yifeng Yuan, Michael S. DeMott, Shane R. Byrne, Katia Flores, Mathilde Poyet, Mathieu Groussin, Global Microbiome Conservancy, Brittany Berdy, Laurie Comstock, Eric J. Alm, Peter C. Dedon

## Abstract

Among dozens of microbial DNA modifications regulating gene expression and host defense, phosphorothioation (PT) is the only known backbone modification, with sulfur inserted at a non-bridging oxygen by *dnd* and *ssp* gene families. Here we explored the distribution of PT genes in 13,663 human gut microbiome genomes, finding that 6.3% possessed *dnd* or *ssp* genes predominantly in Bacillota, Bacteroidota, and Pseudomonadota. This analysis uncovered several putative new PT synthesis systems, including Type 4 Bacteriophage Exclusion (BREX) *brx* genes, which were genetically validated in *Bacteroides salyersiae.* Mass spectrometric analysis of DNA from 226 gut microbiome isolates possessing *dnd*, *ssp*, and *brx* genes revealed 8 PT dinucleotide settings confirmed in 6 consensus sequences by PT-specific DNA sequencing. Genomic analysis showed PT enrichment in rRNA genes and depletion at gene boundaries. These results illustrate the power of the microbiome for discovering prokaryotic epigenetics and the widespread distribution of oxidation-sensitive PTs in gut microbes.

**One-sentence Summary:** Application of informatic, mass spectrometric, and sequencing-based mapping tools to human gut bacteria revealed new phosphorothioate epigenetic systems widespread in the gut microbiome.
