## Supplementary Table S2 for "Phosphorothioate DNA modification by BREX Type 4 systems in the human gut microbiome"

### Sheet: Table S2. SspDblaste5AS60 Full 
Supplementary Data Table S2. Gene neighborhood analysis of SspD protein .Neighboring Pfam families for SspD protein sequence similarity network with the Alignment Score of 100.
SSN Cluster Number	# of Pfam Neighbors	# of Queries with Pfam Neighbors	# of Sequences in SSN Cluster	# of Sequences in SSN Cluster with Neighbors	Average Distance	Co-occurrence	Co-occurrence Ratio	Median Distance	Name	Pfam	Pfam Description	Query Accessions
1	558	554	1083	1056	3.41	0.52	554/1056	3	Aminotran_5	PF00266	Aminotransferase class-V	A0A354P6G7|A0A5C5WK62|A0A1G9V2J5|A0A8H8X034|A0A3S3L3M7|A0A3S3MQD6|A0A562F3J9|A0A5C1AZA6|A0A1B2EZN4|A0A2T7TXU5|A0A348G468|A0A1M7L687|H6SL60|B8IDU9|A0A4Y3ZMG6|A0A0S9P4C8|A0A8J3DYV5|A0A1H9SCZ7|W1RTE7|A0A1Y5PVJ9|A0A7W9ETT4|A0A2N5CMX7|A0A6I4B3M7|A0A4P7YXW1|A0A930XY39|A0A9D5EYN6|A0A6L7VYP4|A0A7X4FJA8|A0A3M0ZMW8|A0A970WLJ7|A0A1V6CWE8|A0A935PF97|A0A9E1J0Q5|A0A2E6QC11|A0A953XRF0|A0A7X5ANN6|A0A973BQG9|A0A1…
1	231	221	1083	1056	3.61	0.2	221/1056	4	HATPase_c_3	PF13589	Histidine kinase-, DNA gyrase B-, and HSP90-like ATPase	A0A5C5WK62|A0A6L7VYP4|A0A1V6CWE8|A0A9E1J0Q5|A0A2E1TM60|A0A2E4Z9R5|A0A094IY98|A0A2E4ZA91|A0A838YU38|A0A2D5RWQ9|A0A8I0XHZ0|A0A3Q8X186|A0A4P6VWD9|A0A7W4FYL6|W9V5M0|A0A2G8RA06|A0A934PG03|A0A7Y7DAC4|A0A8B5PSN0|A0A4D7Z8Q4|A0A4R0BCX5|A0A443JR99|A0A258RYI4|X6F0G0|A0A0Q6TNT7|A0A441CKK7|A0A426GGZ4|A0A4R6RPP0|A0A1I0NWP9|A0A345QM14|A0A543K3G6|A0A0S9NSC4|A0A519HP85|A0A4Q3XZV7|A0A0G9MTJ8|A0A256CMV6|A0A839TAF3|…
2	74	74	242	237	4.66	0.31	74/237	5	AAA_23	PF13476	AAA domain	A0A3D0VQZ7|A0A3D5Z0X1|A0A9D7C541|A0A2D5TM82|A0A4Q9FP34|A0A4Q9FHU4|A0A2N3HLY1|A0A7L5FF35|A0A2H3KTG0|A0A0E9LXG0|A0A0N0UXQ1|A0A3D8Y694|A0A1I1N7C8|A0A173MJS8|A0A2B8A532|A0A935AK25|A0A5R9KW08|A0A939G964|A0A7Y5DBJ6|A0A958WYW9|A0A385SR22|A0A401UE95|A0A0U4BSE6|A0A418R317|A0A959M693|A0A098S9N9|A0A960S210|A0A4R3AIH9|A0A1D3UX17|G8UIR9|A0A3P1Z4C7|A0A0E3VS13|A0A2A6EJA5|A0A3D6EDJ1|A0A3E5AHP7|A0A3R5YNM1|A0A3R6C…
2	83	82	242	237	4.51	0.34	82/237	4	Aminotran_5	PF00266	Aminotransferase class-V	A0A150AH45|A0A7X8SKI4|A0A1F3IVH2|A0A3D0VQZ7|A0A3D5Z0X1|A0A085ZA92|A0A0J7KVK7|A0A5A8AFN7|A0A1H9MVQ0|A0A2H0INP0|A0A840TTF3|A0A562ST77|A0A959RDM8|A0A2D5TM82|A0A4Q9FP34|A0A3S0AZS9|A0A4Q9FHU4|A0A2N3HLY1|A0A7L5FF35|A0A150XZK6|A0A2H3KTG0|A0A0E9LXG0|A0A0N0UXQ1|A0A3D8Y694|A0A3D9C5Y4|A0A511Y7E2|A0A1M6XR61|A0A1I1N7C8|A0A2B8A532|A0A4Y9QRR1|D2QIV8|A0A5R9KW08|A0A2N7BA27|A0A1M7MGE6|A0A653ZMN3|A0A4Z0L8W8|A0A0T0M…
2	54	53	242	237	1.79	0.22	53/237	1	DUF262	PF03235	Protein of unknown function DUF262	A0A354D9T3|A0A2H0INP0|A0A840TTF3|A0A0E9LXG0|A0A2B8A532|A0A935AK25|A0A5R9KW08|A0A939G964|A0A8J3DCG5|A0A1M7MGE6|A0A653ZMN3|A0A4Z0L8W8|A0A5B8UU60|A0A3D9G1E4|A0A1I5Z7V5|A0A8T9S9G7|A0A1M6B424|A0A7Y1YR58|A0A1H7Q0U8|A0A255UFE3|A0A5M6BDD0|A0A2A6EJA5|E7RM42|L1N8C4|A0A132H2F7|A0A412D761|A0A413UV28|A0A642PMK9|A0A7Y5JEG6|A0A413GMS1|A0A3A5WF54|A0A828VT42|C3RCR5|I9PWW6|A0A6N3HI18|G5H7Q8|A0A918JWD6|A0A176TC02|A…
2	212	208	242	237	2.1	0.87	208/237	2	DUF4007	PF13182	Protein of unknown function (DUF4007)	A0A371QIH5|A0A150AH45|A0A7X8SKI4|A0A6I6JRT4|A0A6L4Z927|A0A946QNU5|A0A2M8CGL6|A0A0A2EDJ1|A0A3P1Z844|A0A3M8EEI4|A0A412WVM1|A0A840CJB8|A0A1F3PRE0|A0A354D9T3|A0A7Y7LAG1|A0A1F3IVH2|A0A3D0VQZ7|A0A3D5Z0X1|A0A085ZA92|A0A9D7C541|A0A0J7KVK7|A0A5A8AFN7|A0A1H9MVQ0|A0A2H0INP0|A0A4R6J1U5|A0A840TTF3|A0A562ST77|A0A959RDM8|A0A2D5TM82|A0A4Q9FP34|A0A3S0AZS9|A0A4Q9FHU4|A0A2N3HLY1|A0A7L5FF35|A0A150XZK6|A0A2H3KTG0|A0A…
2	99	99	242	237	3.9	0.41	99/237	4	Helicase_C-ResIII	PF00271-PF04851	Helicase conserved C-terminal domain-Type III restriction enzyme, res subunit	A0A371QIH5|A0A6I6JRT4|A0A1F3IVH2|A0A3D0VQZ7|A0A3D5Z0X1|A0A9D7C541|A0A959RDM8|A0A2D5TM82|A0A4Q9FP34|A0A3S0AZS9|A0A4Q9FHU4|A0A2N3HLY1|A0A7L5FF35|A0A150XZK6|A0A2H3KTG0|A0A0E9LXG0|A0A0N0UXQ1|A0A3D8Y694|A0A3D9C5Y4|A0A511Y7E2|A0A1M6XR61|A0A1I1N7C8|A0A173MJS8|A0A2B8A532|A0A935AK25|A0A4Y9QRR1|A0A5R9KW08|A0A3G3GWH1|A0A7Y4YE19|A0A7Y5DBJ6|A0A958WYW9|A0A385SR22|A0A401UE95|A0A0U4BSE6|A0A418R317|A0A959M693|A0A…
4	34	34	143	143	5.41	0.23	34/143	5	ArdA-DUF3846-DUF4316	PF07275-PF12957-PF14195	Antirestriction protein (ArdA)-Domain of unknown function (DUF3846)-Domain of unknown function (DUF4316)	A0A1C5LVN3|A0A1C5SBL6|A0A1Y4CCM3|A0A1Y4LF44|A0A1Y4WJS0|A0A975JVN2|A0A4R2M4F8|A0A1Y4H8A2|A0A1M4X9E9|A0A1Y4ESB6|A0A1Y4VC50|A0A1Y4HPD4|A0A416NVS0|E2ZLR5|A0A1Y4EML1|A0A1Y3RF78|A0A1C7FIK2|A0A373VW85|A0A416R2D4|A0A417ILN2|A0A415ZMF3|A0A417HK34|A0A417L257|A0A414W1J6|A0A1C5VKC1|A0A6L6LAE5|A0A923SAU7|A0A845T233|A0A564UST2|A0A174TV29|R9LS18|A0A1C6JME3|A0A4D7AJQ9|A0A396P6U6
4	29	29	143	143	4.31	0.2	29/143	4	Cys_rich_VLP	PF14194	Cysteine-rich VLP	A0A143Y466|A0A174C1J0|A0A1Y3Y166|A0A2N0UR90|A0A371IL54|A0A3A6EVV2|A0A3E2Y4G5|A0A3E4LWF2|A0A413FAC0|A0A413LHN3|A0A415PRC0|A0A417MHT9|A0A417NA15|A0A6B1UEV8|A0A6L6LSX4|A0A6N7SBT4|A0A7W8M695|A0A923MLQ7|A0A926ENM1|D4ML26|E7GQ68|G1VJQ7|H1B4W6|A0A1Y3U128|A0A416EN11|A0A396M9R4|A0A328UFT6|A0A1I1ZW16|A0A7X5E0T4
4	59	57	143	143	3.44	0.39	57/143	2	DNA_methylase	PF00145	C-5 cytosine-specific DNA methylase	A0A1Q6RQP0|H1CMF2|A0A1Y4FF13|A0A4R2LRQ9|A0A1Y4WN22|A0A174QBZ1|A0A1C6DV94|A0A1C6GZR5|A0A417HQ98|A0A656CEW0|B0PFL8|A0A6I7GHH4|G9YTG2|A0A6N2RSP2|A0A3E3IJX7|A0A9E1M873|A0A1E3U8K8|A0A845SZD3|R9LF67|A0A1Y4CCM3|A0A1Y4WJS0|A0A975JVN2|A0A1Y4H8A2|A0A1M4X9E9|A0A1Y4ESB6|A0A1Y4VC50|A0A1C6HEH9|A0A1Y4HPD4|A0A416NVS0|E2ZLR5|A0A1Y4EML1|A0A1Y3RF78|A0A1C7FIK2|A0A373VW85|A0A416R2D4|A0A417ILN2|A0A415ZMF3|A0A417HK34|A…
4	90	90	143	143	1.02	0.62	90/143	1	DUF4315	PF14193	Domain of unknown function (DUF4315)	A0A099I7J1|A0A143Y466|A0A174C1J0|A0A1C5US91|A0A1Y3Y166|A0A1Y4QP34|A0A2N0UR90|A0A371IL54|A0A3A6EVV2|A0A3E2Y4G5|A0A3E4LWF2|A0A413FAC0|A0A415PRC0|A0A417MHT9|A0A417NA15|A0A4P8ICV8|A0A6B1UEV8|A0A6L6LSX4|A0A6N7SBT4|A0A7W8M695|A0A923MLQ7|A0A926ENM1|A0A9E1HYN2|D4ML26|E7GQ68|G1VJQ7|H1B4W6|I9VT48|A0A1Y3U128|A0A1C5LUE4|A0A416EN11|A0A5B6P8A8|A0A396M9R4|A0A328UFT6|A0A1I1ZW16|A0A7X5E0T4|A0A9E1HWV3|A0A1Y4H9E9|U…
4	68	68	143	143	2.02	0.47	68/143	2	DUF4366	PF14283	Domain of unknown function (DUF4366)	A0A099I7J1|A0A143Y466|A0A174C1J0|A0A1C5US91|A0A1Y3Y166|A0A1Y4QP34|A0A2N0UR90|A0A371IL54|A0A3A6EVV2|A0A3E2Y4G5|A0A3E4LWF2|A0A413FAC0|A0A413LHN3|A0A415PRC0|A0A417MHT9|A0A417NA15|A0A4P8ICV8|A0A6B1UEV8|A0A6L6LSX4|A0A6N7SBT4|A0A7W8M695|A0A923MLQ7|A0A926ENM1|D4ML26|E7GQ68|G1VJQ7|H1B4W6|I9VT48|A0A1Y3U128|A0A1C5LUE4|A0A416EN11|A0A5B6P8A8|A0A396M9R4|A0A328UFT6|A0A1I1ZW16|A0A7X5E0T4|A0A1Y4H9E9|U3NBF0|A0A1Y…
4	32	32	143	143	8.9	0.22	32/143	9	HTH_3-DBD_HTH	PF01381-PF18430	Helix-turn-helix-Putative DNA-binding domain	A0A143Y466|A0A174C1J0|A0A1C5US91|A0A1Y3Y166|A0A252F7X5|A0A371IL54|A0A3A6EVV2|A0A3E2Y4G5|A0A3E4LWF2|A0A413FAC0|A0A413LHN3|A0A415PRC0|A0A417MHT9|A0A417NA15|A0A4P8ICV8|A0A6B1UEV8|A0A6L6LSX4|A0A6N7SBT4|A0A7W8M695|A0A923MLQ7|A0A926ENM1|D4ML26|E7GQ68|G1VJQ7|H1B4W6|A0A1C5LUE4|A0A416EN11|A0A396M9R4|A0A416NVS0|A0A6L6LAE5|A0A2A6ZL01|A0A0S2W758
4	48	47	143	143	7.43	0.32	47/143	7	Maff2	PF12750	Maff2 family	A0A099I7J1|A0A1C5US91|A0A1Y3Y166|A0A2N0UR90|A0A371IL54|A0A3A6EVV2|A0A3E2Y4G5|A0A413FAC0|A0A413LHN3|A0A4P8ICV8|A0A6L6LSX4|A0A923MLQ7|A0A926ENM1|D4ML26|E7GQ68|G1VJQ7|H1B4W6|I9VT48|A0A416EN11|A0A396M9R4|A0A328UFT6|A0A1I1ZW16|A0A9E1HWV3|A0A1Y4H9E9|U3NBF0|A0A1C5LVN3|A0A1Y4CCM3|A0A1Y4WJS0|A0A1Y4H8A2|A0A1Y4ESB6|A0A1Y4VC50|A0A1C6HEH9|A0A1Y4HPD4|A0A416NVS0|A0A1Y3RF78|A0A1C7FIK2|A0A373VW85|A0A416R2D4|A0A41…
4	50	50	143	143	8.66	0.34	50/143	8	MobC	PF05713	Bacterial mobilisation protein (MobC)	A0A143Y466|A0A174C1J0|A0A1C5US91|A0A1Y3Y166|A0A252F7X5|A0A2N0UR90|A0A371IL54|A0A3A6EVV2|A0A3E2Y4G5|A0A3E4LWF2|A0A413FAC0|A0A413LHN3|A0A415PRC0|A0A417MHT9|A0A417NA15|A0A4P8ICV8|A0A6B1UEV8|A0A6L6LSX4|A0A7W8M695|A0A923MLQ7|A0A926ENM1|D4ML26|E7GQ68|G1VJQ7|H1B4W6|A0A1Y3U128|A0A1C5LUE4|A0A416EN11|A0A396M9R4|A0A328UFT6|A0A1C5LVN3|A0A1C5SBL6|A0A1Y4ESB6|A0A916Q3L4|A0A416NVS0|A0A1Y3RF78|A0A1C7FIK2|A0A417IL…
4	35	35	143	143	5.37	0.24	35/143	5	MT-A70	PF05063	MT-A70	A0A099I7J1|A0A174C1J0|A0A1C5US91|A0A1Y3Y166|A0A1Y4QP34|A0A2N0UR90|A0A371IL54|A0A3A6EVV2|A0A3E2Y4G5|A0A3E4LWF2|A0A413FAC0|A0A413LHN3|A0A417MHT9|A0A4P8ICV8|A0A6B1UEV8|A0A6L6LSX4|A0A6N7SBT4|A0A7W8M695|A0A923MLQ7|A0A926ENM1|D4ML26|E7GQ68|G1VJQ7|H1B4W6|I9VT48|A0A328UFT6|A0A9E1HWV3|A0A975JVN2|A0A1M4X9E9|A0A916Q3L4|A0A1Y4HPD4|A0A1Y4EML1|A0A2A6ZL01|B9Y5S9|A0A1C6IAW9
4	36	35	143	143	2.22	0.24	35/143	2	N6_N4_Mtase	PF01555	DNA methylase	A0A1C6E5S7|A0A099I7J1|A0A174C1J0|A0A1C5US91|A0A1Y3Y166|A0A1Y4QP34|A0A252F7X5|A0A2N0UR90|A0A371IL54|A0A3A6EVV2|A0A3E4LWF2|A0A413FAC0|A0A413LHN3|A0A415PRC0|A0A417MHT9|A0A417NA15|A0A4P8ICV8|A0A6B1UEV8|A0A6L6LSX4|A0A6N7SBT4|A0A7W8M695|A0A923MLQ7|A0A926ENM1|D4ML26|E7GQ68|G1VJQ7|H1B4W6|I9VT48|A0A1Y3U128|A0A1C5LUE4|A0A416EN11|A0A396M9R4|A0A328UFT6|A0A1I1ZW16|A0A7X5E0T4
4	79	79	143	143	1.13	0.55	79/143	1	NLPC_P60	PF00877	NlpC/P60 family	A0A099I7J1|A0A143Y466|A0A174C1J0|A0A1C5US91|A0A1Y3Y166|A0A1Y4QP34|A0A252F7X5|A0A2N0UR90|A0A371IL54|A0A3A6EVV2|A0A3E4LWF2|A0A413FAC0|A0A415PRC0|A0A417MHT9|A0A417NA15|A0A4P8ICV8|A0A6B1UEV8|A0A6L6LSX4|A0A6N7SBT4|A0A7W8M695|A0A923MLQ7|A0A926ENM1|A0A9E1HYN2|E7GQ68|G1VJQ7|H1B4W6|I9VT48|A0A1Y3U128|A0A1C5LUE4|A0A416EN11|A0A5B6P8A8|A0A396M9R4|A0A328UFT6|A0A9E1HWV3|A0A1C5LVN3|A0A1Y4CCM3|A0A1Y4LF44|A0A1Y4WJ…
4	46	46	143	143	2.41	0.32	46/143	3	P-loop_TraG	PF19044	TraG P-loop domain	A0A174QBZ1|A0A1C6DV94|A0A1C6GZR5|A0A417HQ98|A0A4D7AS28|A0A656CEW0|B0PFL8|H1CMD9|A0A6I7GHH4|G9YTG2|A0A6N2RSP2|A0A3E3IJX7|A0A9E1M873|A0A1E3U8K8|A0A099I7J1|A0A174C1J0|A0A1C5US91|A0A1Y3Y166|A0A1Y4QP34|A0A2N0UR90|A0A371IL54|A0A3A6EVV2|A0A3E2Y4G5|A0A3E4LWF2|A0A413FAC0|A0A413LHN3|A0A415PRC0|A0A417MHT9|A0A417NA15|A0A4P8ICV8|A0A6B1UEV8|A0A6L6LSX4|A0A6N7SBT4|A0A7W8M695|A0A923MLQ7|A0A926ENM1|E7GQ68|G1VJQ7|H…
4	73	72	143	143	5.09	0.5	72/143	5	PrgI	PF12666	PrgI family protein	A0A099I7J1|A0A174C1J0|A0A1C5US91|A0A1Y3Y166|A0A1Y4QP34|A0A2N0UR90|A0A371IL54|A0A3A6EVV2|A0A3E2Y4G5|A0A3E4LWF2|A0A413FAC0|A0A413LHN3|A0A415PRC0|A0A417MHT9|A0A4P8ICV8|A0A6B1UEV8|A0A6L6LSX4|A0A6N7SBT4|A0A7W8M695|A0A923MLQ7|A0A926ENM1|D4ML26|E7GQ68|G1VJQ7|H1B4W6|I9VT48|A0A1Y3U128|A0A1C5LUE4|A0A416EN11|A0A396M9R4|A0A328UFT6|A0A7X5E0T4|A0A9E1HWV3|A0A1Y4H9E9|U3NBF0|A0A1Y4CCM3|A0A1Y4WJS0|A0A975JVN2|A0A4R…
4	56	56	143	143	8.01	0.39	56/143	8	Relaxase	PF03432	Relaxase/Mobilisation nuclease domain	A0A143Y466|A0A174C1J0|A0A1C5US91|A0A1Y3Y166|A0A371IL54|A0A3A6EVV2|A0A3E2Y4G5|A0A3E4LWF2|A0A413FAC0|A0A413LHN3|A0A415PRC0|A0A417MHT9|A0A417NA15|A0A4P8ICV8|A0A6B1UEV8|A0A6L6LSX4|A0A6N7SBT4|A0A7W8M695|A0A923MLQ7|A0A926ENM1|D4ML26|E7GQ68|G1VJQ7|H1B4W6|A0A1Y3U128|A0A1C5LUE4|A0A416EN11|A0A396M9R4|A0A328UFT6|A0A1I1ZW16|A0A1C5LVN3|A0A1C5SBL6|A0A1Y4LF44|A0A1Y4ESB6|A0A1Y4VC50|A0A916Q3L4|A0A416NVS0|A0A1Y3RF…
4	32	32	143	143	8.87	0.22	32/143	9	T4SS-DNA_transf	PF02534	Type IV secretory system Conjugative DNA transfer	A0A1E3U8K8|A0A845SZD3|A0A2N0UR90|A0A371IL54|A0A3A6EVV2|A0A3E2Y4G5|A0A413FAC0|A0A4P8ICV8|G1VJQ7|H1B4W6|I9VT48|A0A396M9R4|A0A328UFT6|A0A1I1ZW16|A0A9E1HWV3|A0A1Y4H9E9|U3NBF0|A0A1C5LVN3|A0A1Y4CCM3|A0A1Y4WJS0|A0A1Y4ESB6|A0A1C6HEH9|A0A1C7FIK2|A0A373VW85|A0A417ILN2|A0A7X3ASQ6|A0A414W1J6|A0A1C5VKC1|A0A6L6LAE5|A0A396P6U6|A0A417W1Q5|A0A2A6ZL01
4	78	78	143	143	3.14	0.54	78/143	3	Topoisom_bac-Toprim	PF01131-PF01751	DNA topoisomerase-Toprim domain	A0A143Y466|A0A174C1J0|A0A1C5US91|A0A1Y3Y166|A0A1Y4QP34|A0A2N0UR90|A0A371IL54|A0A3A6EVV2|A0A3E2Y4G5|A0A3E4LWF2|A0A413FAC0|A0A413LHN3|A0A415PRC0|A0A417MHT9|A0A417NA15|A0A4P8ICV8|A0A6B1UEV8|A0A6L6LSX4|A0A6N7SBT4|A0A7W8M695|A0A923MLQ7|A0A926ENM1|D4ML26|E7GQ68|G1VJQ7|H1B4W6|A0A1Y3U128|A0A1C5LUE4|A0A416EN11|A0A396M9R4|A0A328UFT6|A0A1I1ZW16|A0A7X5E0T4|A0A9E1HWV3|A0A1Y4H9E9|U3NBF0|A0A1C5LVN3|A0A1C5SBL6|A…
4	73	72	143	143	6.68	0.5	72/143	6	TrbL_2	PF19478	TrbL/VirB6 plasmid conjugal transfer like protein	A0A099I7J1|A0A174C1J0|A0A1C5US91|A0A1Y3Y166|A0A1Y4QP34|A0A2N0UR90|A0A371IL54|A0A3A6EVV2|A0A3E2Y4G5|A0A3E4LWF2|A0A413FAC0|A0A413LHN3|A0A415PRC0|A0A417MHT9|A0A4P8ICV8|A0A6B1UEV8|A0A6L6LSX4|A0A6N7SBT4|A0A7W8M695|A0A923MLQ7|A0A926ENM1|D4ML26|E7GQ68|G1VJQ7|H1B4W6|I9VT48|A0A1Y3U128|A0A1C5LUE4|A0A416EN11|A0A396M9R4|A0A328UFT6|A0A1I1ZW16|A0A7X5E0T4|A0A9E1HWV3|A0A1Y4H9E9|U3NBF0|A0A1C5LVN3|A0A1Y4CCM3|A0A1Y…
4	33	33	143	143	6.06	0.23	33/143	6	TTRAP	PF14203	Putative transposon-transfer assisting protein	A0A143Y466|A0A174C1J0|A0A1C5US91|A0A1Y3Y166|A0A2N0UR90|A0A371IL54|A0A3A6EVV2|A0A3E2Y4G5|A0A3E4LWF2|A0A413FAC0|A0A413LHN3|A0A415PRC0|A0A417MHT9|A0A417NA15|A0A4P8ICV8|A0A6B1UEV8|A0A6L6LSX4|A0A6N7SBT4|A0A7W8M695|A0A923MLQ7|A0A926ENM1|D4ML26|E7GQ68|G1VJQ7|H1B4W6|A0A1Y3U128|A0A1C5LUE4|A0A416EN11|A0A396M9R4|A0A328UFT6|A0A1I1ZW16|A0A7X5E0T4|A0A1Y4H9E9
5	38	38	112	110	4	0.34	38/110	3	DUF3801	PF12687	Protein of unknown function (DUF3801)	A0A6N3GDR9|A0A9D2E2Z9|A0A1C5ZRX8|A0A8J6PGD5|A0A412AUL1|A0A1Y3SKC4|A7VUM6|R7EXL5|A0A1Y4HUG7|A0A9D1APY1|R9MD21|A0A174UN58|A0A4R2M145|H1CGR8|A0A6N3GRP7|A0A1Y3RQK3|A0A396MXA7|A0A810PVB5|A0A2N0UWG8|A0A417FUY3|A0A1C6FBN1|A0A943DHJ2|A0A416Z8J1|C0FPL7|A0A3A6DUF1|A0A417N3R9|A0A8J6JEK4|A0A7X1LWN1|A0A7X2TCD0|A0A7X5CRF5|Q832A8|A0A6L9HLD3|A0A3A9HXP3|A0A3A9EH71|A0A1C7FIN5|A0A845RAN4|A0A329UIN9|A0A1Y4UFA8
5	24	24	112	110	2	0.21	24/110	2	DUF5720	PF18987	Family of unknown function (DUF5720)	A0A174UN58|A0A4R2M145|H1CGR8|A0A6N3GRP7|A0A1Y3RQK3|A0A396MXA7|A0A810PVB5|A0A2N0UWG8|A0A417FUY3|A0A1C6FBN1|A0A943DHJ2|A0A416Z8J1|C0FPL7|K1U0U9|A0A3A6DUF1|A0A417N3R9|A0A8J6JEK4|A0A7X1LWN1|A0A7X2TCD0|A0A3A9EH71|R9MH58|A0A1C7FIN5|A0A845RAN4|A0A845RAM1
5	24	24	112	110	1	0.21	24/110	1	HTH_36-DUF6017	PF13730-PF19481	Helix-turn-helix domain-Family of unknown function (DUF6017)	A0A174UN58|A0A4R2M145|H1CGR8|A0A6N3GRP7|A0A1Y3RQK3|A0A396MXA7|A0A810PVB5|A0A2N0UWG8|A0A417FUY3|A0A1C6FBN1|A0A943DHJ2|C0FPL7|K1U0U9|A0A3A6DUF1|A0A417N3R9|A0A8J6JEK4|A0A7X1LWN1|A0A7X2TCD0|A0A971AY61|A0A3A9EH71|R9MH58|A0A1C7FIN5|A0A845RAN4|A0A845RAM1
5	38	35	112	110	3.92	0.31	35/110	4	ParBc	PF02195	ParB/Sulfiredoxin domain	A0A9E1M7I9|R6GZL0|A0A3D4G667|A0A173XXU0|A0A416PEC7|A0A845SW48|R9MD21|A0A174UN58|A0A4R2M145|H1CGR8|A0A6N3GRP7|A0A1Y3RQK3|A0A396MXA7|A0A810PVB5|A0A2N0UWG8|A0A417FUY3|A0A1C6FBN1|A0A943DHJ2|C0FPL7|A0A3A6DUF1|A0A417N3R9|A0A8J6JEK4|A0A7X1LWN1|A0A7X2TCD0|A0A971AY61|A0A7X5CRF5|A0A3A9EH71|R9MH58|A0A1C7FIN5|A0A845RAN4|A0A845RAM1|V2YBA9|V2ZE45|A0A1Y4UFA8|A0A7X5IX12
5	32	32	112	110	3.93	0.29	32/110	4	T4SS-DNA_transf	PF02534	Type IV secretory system Conjugative DNA transfer	A0A6N3GDR9|A0A9D2E2Z9|A0A6L6LXF1|A0A6N3CBM5|A0A1C5ZRX8|A0A8J6PGD5|A0A1Y3SKC4|A7VUM6|A0A1C5Z4E5|A0A926D8I4|A0A3D4MVV4|R7EXL5|A0A1Y4HUG7|A0A9D1APY1|A0A1Y4G925|A0A6N3GRP7|A0A1Y3RQK3|A0A810PVB5|A0A2N0UWG8|A0A417FUY3|A0A943DHJ2|C0FPL7|A0A3A6DUF1|A0A8J6JEK4|A0A7X1LWN1|A0A7X2TCD0|A0A7X5CRF5|Q832A8|A0A3A9HXP3|A0A3A9EH71|A0A1C7FIN5|A0A329UIN9
6	10	10	42	42	7.2	0.23	1942-10-01	7	Bac_DNA_binding	PF00216	Bacterial DNA-binding protein	A0A373G8P5|D7ICP8|A0A6M4KBE9|A0A078R723|A0A396F778|A0A412DR40|A0A412YMH0|A0A413IW38|A0A5C6L0C5|U6RLE9
6	18	18	42	42	3.55	0.42	18/42	2	DNA_methylase	PF00145	C-5 cytosine-specific DNA methylase	A0A412VTI3|A0A412Y501|A0A6I1BD46|A0A3M8EKL6|A0A2T4TTY6|A0A373G8P5|D7ICP8|A0A6M4KBE9|A0A4Q2USK4|A0A078R723|A0A396F778|A0A412DR40|A0A412YMH0|A0A413IW38|A0A5C6L0C5|U6RLE9|A0A7Y5J8C2|A0A1I5MTL3
6	14	14	42	42	4.78	0.33	14/42	4.5	DUF4373	PF14297	Domain of unknown function (DUF4373)	A6L476|A0A2A6EF24|A0A373G8P5|A5ZE69|D7ICP8|A0A6M4KBE9|A0A078R723|A0A396F778|A0A412DR40|A0A412YMH0|A0A413IW38|A0A5C6L0C5|U6RLE9|A0A7Y5J8C2
6	12	12	42	42	6.41	0.28	1942-12-01	6	DUF4494	PF14902	Domain of unknown function (DUF4494)	A0A373G8P5|D7ICP8|A0A6M4KBE9|A0A4Q2USK4|A0A078R723|A0A396F778|A0A412DR40|A0A412YMH0|A0A413IW38|A0A5C6L0C5|U6RLE9|A0A3P1YW25
6	18	18	42	42	4.5	0.42	18/42	5	VRR_NUC	PF08774	VRR-NUC domain	A0A069QJW6|A0A2A6EF24|A0A4V2SE74|A0A373G8P5|D7ICP8|A0A6M4KBE9|R5UA15|A0A413J5D1|A0A414IKS0|A0A174M2R2|S3YGT9|A0A078R723|A0A396F778|A0A412DR40|A0A412YMH0|A0A413IW38|A0A5C6L0C5|U6RLE9
7	37	37	39	39	4.1	0.94	37/39	4	ArdA-DUF3846-DUF4316-LPD18	PF07275-PF12957-PF14195-PF18832	Antirestriction protein (ArdA)-Domain of unknown function (DUF3846)-Domain of unknown function (DUF4316)-Large polyvalent protein-associated domain 18	A0A0D8IZX4|A0A367GIS5|A0A1Y4T7H5|A0A1C5Z1H1|D4JXR1|A0A6I2QWW9|A0A174C942|A0A1C6AZ03|A0A1C6F3I5|A0A844E963|A0A367GIN6|D1PJY0|A0A372SWT7|A0A416JPG5|A0A844K046|A0A810Q7T9|A0A417N5C2|A0A416MYN9|K0XI40|A0A3A6EIR6|A0A413G0C1|A0A417EYG8|A0A810Q0U0|A0A926E2M2|A0A1C6IV19|F4XES1|A0A1C6AI08|A0A2A7A935|F4XH53|A0A4R1R2N0|A0A6N3FCF3|C7H8S0|A0A6L6LWN7|A0A6N7S3N9|A0A4D7AMH5|A0A417HRH3|A0A1Y4S1W0
7	20	20	39	39	1	0.51	20/39	1	ArdcN-DUF3849	PF08401-PF12960	N-terminal domain of anti-restriction factor ArdC-Protein of unknown function (DUF3849)	A0A0D8IZX4|A0A367GIS5|A0A1Y4T7H5|D4JXR1|A0A6I2QWW9|A0A1C6AZ03|A0A1C6F3I5|A0A844E963|A0A372SWT7|A0A416JPG5|A0A417N5C2|K0XI40|A0A396QB32|A0A413G0C1|A0A926E2M2|A0A1C6IV19|F4XES1|F4XH53|A0A6N3FCF3|C7H8S0
7	17	17	39	39	1	0.43	17/39	1	ArdcN-DUF3849-DUF6782	PF08401-PF12960-PF20573	N-terminal domain of anti-restriction factor ArdC-Protein of unknown function (DUF3849)-Putative metallopeptidase family (DUF6782)	A0A1C5Z1H1|A0A174C942|A0A367GIN6|D1PJY0|A0A810Q7T9|A0A416MYN9|A0A3A6EIR6|A0A417EYG8|A0A810Q0U0|A0A1C6AI08|A0A2A7A935|A0A4R1R2N0|A0A6L6LWN7|A0A6N7S3N9|A0A416MYQ0|A0A4D7AMH5|A0A417HRH3
7	25	25	39	39	8.72	0.64	25/39	9	DEAD_2-Helicase_C_2	PF06733-PF13307	DEAD_2-Helicase C-terminal domain	A0A1C5Z1H1|D4JXR1|A0A6I2QWW9|A0A174C942|A0A1C6F3I5|A0A844E963|A0A367GIN6|A0A416JPG5|A0A810Q7T9|A0A3A6EIR6|A0A396QB32|A0A417EYG8|A0A810Q0U0|A0A926E2M2|A0A1C6IV19|F4XES1|A0A1C6AI08|A0A2A7A935|A0A4R1R2N0|A0A6N3FCF3|C7H8S0|A0A6L6LWN7|A0A6N7S3N9|A0A4D7AMH5|A0A417HRH3
7	34	34	39	39	2.97	0.87	34/39	3	DUF4315	PF14193	Domain of unknown function (DUF4315)	A0A367GIS5|A0A1Y4T7H5|A0A1C5Z1H1|D4JXR1|A0A6I2QWW9|A0A174C942|A0A1C6AZ03|A0A1C6F3I5|A0A844E963|A0A367GIN6|A0A372SWT7|A0A844K046|A0A810Q7T9|A0A417N5C2|A0A416MYN9|K0XI40|A0A3A6EIR6|A0A413G0C1|A0A417EYG8|A0A810Q0U0|A0A926E2M2|A0A1C6IV19|F4XES1|A0A2A7A935|F4XH53|A0A4R1R2N0|A0A6N3FCF3|C7H8S0|A0A6L6LWN7|A0A6N7S3N9|A0A416MYQ0|A0A4D7AMH5|A0A417HRH3|A0A1Y4S1W0
7	36	36	39	39	1.97	0.92	36/39	2	DUF4366	PF14283	Domain of unknown function (DUF4366)	A0A0D8IZX4|A0A367GIS5|A0A1Y4T7H5|A0A1C5Z1H1|D4JXR1|A0A6I2QWW9|A0A174C942|A0A1C6AZ03|A0A1C6F3I5|A0A844E963|A0A367GIN6|A0A372SWT7|A0A844K046|A0A810Q7T9|A0A417N5C2|A0A416MYN9|K0XI40|A0A3A6EIR6|A0A396QB32|A0A413G0C1|A0A417EYG8|A0A810Q0U0|A0A926E2M2|A0A1C6IV19|F4XES1|A0A2A7A935|F4XH53|A0A4R1R2N0|A0A6N3FCF3|C7H8S0|A0A6L6LWN7|A0A6N7S3N9|A0A416MYQ0|A0A4D7AMH5|A0A417HRH3|A0A1Y4S1W0
7	8	8	39	39	9.75	0.2	1939-08-01	10	HSDR_N-DUF3387-SWI2_SNF2	PF04313-PF11867-PF18766	Type I restriction enzyme R protein N terminus (HSDR_N)-Domain of unknown function (DUF3387)-SWI2/SNF2 ATPase	A0A0D8IZX4|D4JXR1|A0A1C6F3I5|A0A844E963|D1PJY0|F4XES1|A0A4R1R2N0|C7H8S0
7	34	32	39	39	5.82	0.82	32/39	6	HTH_3	PF01381	Helix-turn-helix	A0A0D8IZX4|A0A1C5Z1H1|D4JXR1|A0A6I2QWW9|A0A174C942|A0A1C6AZ03|A0A1C6F3I5|A0A844E963|A0A367GIN6|D1PJY0|A0A372SWT7|A0A416JPG5|A0A844K046|A0A810Q7T9|K0XI40|A0A3A6EIR6|A0A396QB32|A0A413G0C1|A0A417EYG8|A0A810Q0U0|A0A926E2M2|A0A1C6IV19|F4XES1|A0A1C6AI08|A0A2A7A935|A0A4R1R2N0|A0A6N3FCF3|C7H8S0|A0A6L6LWN7|A0A6N7S3N9|A0A4D7AMH5|A0A417HRH3
7	27	27	39	39	9.59	0.69	27/39	10	MT-A70	PF05063	MT-A70	A0A367GIS5|A0A1Y4T7H5|D4JXR1|A0A6I2QWW9|A0A174C942|A0A1C6AZ03|A0A1C6F3I5|A0A844E963|A0A367GIN6|A0A372SWT7|A0A844K046|A0A810Q7T9|A0A417N5C2|K0XI40|A0A3A6EIR6|A0A396QB32|A0A417EYG8|A0A810Q0U0|A0A2A7A935|F4XH53|A0A4R1R2N0|A0A6N3FCF3|C7H8S0|A0A6L6LWN7|A0A6N7S3N9|A0A416MYQ0|A0A417HRH3
7	37	37	39	39	2.13	0.94	37/39	2	MutS_I	PF01624	MutS domain I	A0A367GIS5|A0A1Y4T7H5|A0A1C5Z1H1|D4JXR1|A0A6I2QWW9|A0A174C942|A0A1C6AZ03|A0A1C6F3I5|A0A844E963|A0A367GIN6|D1PJY0|A0A372SWT7|A0A416JPG5|A0A844K046|A0A810Q7T9|A0A417N5C2|A0A416MYN9|K0XI40|A0A3A6EIR6|A0A396QB32|A0A413G0C1|A0A417EYG8|A0A810Q0U0|A0A926E2M2|A0A1C6IV19|F4XES1|A0A2A7A935|F4XH53|A0A4R1R2N0|A0A6N3FCF3|C7H8S0|A0A6L6LWN7|A0A6N7S3N9|A0A416MYQ0|A0A4D7AMH5|A0A417HRH3|A0A1Y4S1W0
7	33	33	39	39	4.96	0.84	33/39	5	N6_N4_Mtase	PF01555	DNA methylase	A0A0D8IZX4|A0A367GIS5|A0A1Y4T7H5|A0A1C5Z1H1|A0A6I2QWW9|A0A174C942|A0A1C6AZ03|A0A1C6F3I5|A0A844E963|A0A367GIN6|A0A372SWT7|A0A844K046|A0A810Q7T9|A0A417N5C2|A0A416MYN9|A0A3A6EIR6|A0A396QB32|A0A413G0C1|A0A417EYG8|A0A810Q0U0|A0A926E2M2|A0A1C6IV19|F4XES1|A0A2A7A935|F4XH53|A0A4R1R2N0|A0A6N3FCF3|C7H8S0|A0A6L6LWN7|A0A6N7S3N9|A0A416MYQ0|A0A417HRH3|A0A1Y4S1W0
7	36	36	39	39	3.94	0.92	36/39	4	NLPC_P60	PF00877	NlpC/P60 family	A0A0D8IZX4|A0A367GIS5|A0A1Y4T7H5|A0A1C5Z1H1|D4JXR1|A0A6I2QWW9|A0A174C942|A0A1C6AZ03|A0A1C6F3I5|A0A844E963|A0A367GIN6|A0A372SWT7|A0A844K046|A0A810Q7T9|A0A417N5C2|A0A416MYN9|K0XI40|A0A3A6EIR6|A0A396QB32|A0A413G0C1|A0A417EYG8|A0A810Q0U0|A0A926E2M2|A0A1C6IV19|F4XES1|A0A2A7A935|F4XH53|A0A4R1R2N0|A0A6N3FCF3|C7H8S0|A0A6L6LWN7|A0A6N7S3N9|A0A416MYQ0|A0A4D7AMH5|A0A417HRH3|A0A1Y4S1W0
7	34	34	39	39	7	0.87	34/39	7	P-loop_TraG	PF19044	TraG P-loop domain	A0A0D8IZX4|A0A367GIS5|A0A1Y4T7H5|A0A1C5Z1H1|A0A6I2QWW9|A0A174C942|A0A1C6AZ03|A0A1C6F3I5|A0A844E963|A0A367GIN6|A0A372SWT7|A0A844K046|A0A810Q7T9|A0A417N5C2|K0XI40|A0A3A6EIR6|A0A396QB32|A0A413G0C1|A0A417EYG8|A0A810Q0U0|A0A926E2M2|A0A1C6IV19|F4XES1|A0A2A7A935|F4XH53|A0A4R1R2N0|A0A6N3FCF3|C7H8S0|A0A6L6LWN7|A0A6N7S3N9|A0A416MYQ0|A0A4D7AMH5|A0A417HRH3|A0A1Y4S1W0
7	33	33	39	39	7.93	0.84	33/39	8	PrgI	PF12666	PrgI family protein	A0A0D8IZX4|A0A367GIS5|A0A1Y4T7H5|D4JXR1|A0A6I2QWW9|A0A174C942|A0A1C6AZ03|A0A1C6F3I5|A0A844E963|A0A367GIN6|A0A372SWT7|A0A844K046|A0A810Q7T9|A0A417N5C2|K0XI40|A0A3A6EIR6|A0A396QB32|A0A413G0C1|A0A417EYG8|A0A810Q0U0|A0A1C6IV19|F4XES1|A0A2A7A935|F4XH53|A0A4R1R2N0|A0A6N3FCF3|C7H8S0|A0A6L6LWN7|A0A6N7S3N9|A0A416MYQ0|A0A4D7AMH5|A0A417HRH3|A0A1Y4S1W0
7	35	35	39	39	1	0.89	35/39	1	Topoisom_bac-Toprim	PF01131-PF01751	DNA topoisomerase-Toprim domain	A0A0D8IZX4|A0A367GIS5|A0A1Y4T7H5|A0A1C5Z1H1|A0A6I2QWW9|A0A174C942|A0A1C6AZ03|A0A1C6F3I5|A0A844E963|A0A367GIN6|A0A372SWT7|A0A844K046|A0A810Q7T9|A0A417N5C2|A0A416MYN9|K0XI40|A0A3A6EIR6|A0A396QB32|A0A413G0C1|A0A417EYG8|A0A810Q0U0|A0A926E2M2|A0A1C6IV19|F4XES1|A0A2A7A935|F4XH53|A0A4R1R2N0|A0A6N3FCF3|C7H8S0|A0A6L6LWN7|A0A6N7S3N9|A0A416MYQ0|A0A4D7AMH5|A0A417HRH3|A0A1Y4S1W0
7	11	11	39	39	9.72	0.28	1939-11-01	10	TrbL_2	PF19478	TrbL/VirB6 plasmid conjugal transfer like protein	A0A0D8IZX4|A0A367GIS5|A0A1Y4T7H5|A0A6I2QWW9|A0A844K046|A0A396QB32|A0A417EYG8|F4XH53|A0A6L6LWN7|A0A6N7S3N9|A0A1Y4S1W0
7	39	39	39	39	3.1	1	39/39	3	TTRAP	PF14203	Putative transposon-transfer assisting protein	A0A0D8IZX4|A0A367GIS5|A0A1Y4T7H5|A0A1C5Z1H1|D4JXR1|A0A6I2QWW9|A0A174C942|A0A1C6AZ03|A0A1C6F3I5|A0A844E963|A0A367GIN6|D1PJY0|A0A372SWT7|A0A416JPG5|A0A844K046|A0A810Q7T9|A0A417N5C2|A0A416MYN9|K0XI40|A0A3A6EIR6|A0A396QB32|A0A413G0C1|A0A417EYG8|A0A810Q0U0|A0A926E2M2|A0A1C6IV19|F4XES1|A0A1C6AI08|A0A2A7A935|F4XH53|A0A4R1R2N0|A0A6N3FCF3|C7H8S0|A0A6L6LWN7|A0A6N7S3N9|A0A416MYQ0|A0A4D7AMH5|A0A417HRH3|A0A1Y…
7	34	34	39	39	6.64	0.87	34/39	7	YpsA	PF06908	YspA SLOG family	A0A0D8IZX4|A0A367GIS5|A0A1C5Z1H1|D4JXR1|A0A6I2QWW9|A0A174C942|A0A1C6AZ03|A0A1C6F3I5|A0A844E963|A0A367GIN6|D1PJY0|A0A372SWT7|A0A416JPG5|A0A810Q7T9|A0A417N5C2|K0XI40|A0A3A6EIR6|A0A396QB32|A0A413G0C1|A0A417EYG8|A0A810Q0U0|A0A926E2M2|A0A1C6IV19|F4XES1|A0A1C6AI08|A0A2A7A935|A0A4R1R2N0|A0A6N3FCF3|C7H8S0|A0A6L6LWN7|A0A6N7S3N9|A0A4D7AMH5|A0A417HRH3|A0A1Y4S1W0
8	7	7	28	27	4.85	0.25	2023-07-27	5	Aminotran_5	PF00266	Aminotransferase class-V	A0A1H4Q5K7|A0A2M8XM39|A0A372ZX29|A0A3N6ER94|A0A2T0Q2L3|A0A429FT22|A0A3B0BLD7
8	7	7	28	27	5.14	0.25	2023-07-27	6	DUF4007	PF13182	Protein of unknown function (DUF4007)	A0A1H4Q5K7|A0A2M8XM39|A0A372ZX29|A0A3N6ER94|A0A2T0Q2L3|A0A429FT22|A0A3B0BLD7
8	12	10	28	27	4.66	0.37	2023-10-27	3	HTH_17	PF12728	Helix-turn-helix domain	A0A101N4K2|A0A124H6C6|A0A5C8GTW3|A0A5C8H6M2|A0A161LP39|A0A7W3QR80|A0A939PBS0|A0A518WPA3|A0A2M8XM39|A0A0X3V924
8	7	7	28	27	6	0.25	2023-07-27	6	PAPS_reduct	PF01507	Phosphoadenosine phosphosulfate reductase family	A0A1H4Q5K7|A0A2M8XM39|A0A372ZX29|A0A3N6ER94|A0A2T0Q2L3|A0A429FT22|A0A3B0BLD7
8	8	8	28	27	4	0.29	2023-08-27	4	Prim-Pol	PF09250	Bifunctional DNA primase/polymerase, N-terminal	A0A101N4K2|A0A124H6C6|A0A5C8GTW3|A0A5C8H6M2|A0A161LP39|A0A518WPA3|D6PHE6|D6PHR2
9	4	3	10	10	2.75	0.3	2023-03-10	1.5	DNA_methylase	PF00145	C-5 cytosine-specific DNA methylase	A0A934JNU9|A0A370UA75|A0A2Z6INX2
9	3	3	10	10	4.66	0.3	2023-03-10	6	GerE	PF00196	Bacterial regulatory proteins, luxR family	A0A0D7V2R8|A0A1M6T7H0|A0A370UA75
9	2	2	10	10	5	0.2	2023-02-10	5	HTH_3	PF01381	Helix-turn-helix	A0A1M6T7H0|A0A370UA75
9	2	2	10	10	2	0.2	2023-02-10	2	MethyltransfD12	PF02086	D12 class N6 adenine-specific DNA methyltransferase	A0A0D7V2R8|A0A2Z6INX2
9	2	2	10	10	4.5	0.2	2023-02-10	4.5	P22_Cro	PF14549	DNA-binding transcriptional regulator Cro	A0A1G8JBB7|A0A934JNU9
9	2	2	10	10	5.5	0.2	2023-02-10	5.5	Peptidase_S24-HTH_3	PF00717-PF01381	Peptidase S24-like-Helix-turn-helix	A0A1G8JBB7|A0A934JNU9
9	2	2	10	10	4	0.2	2023-02-10	4	Phage_GPA	PF05840	Bacteriophage replication gene A protein (GPA)	A0A369AFA0|A0A934JNU9
9	6	6	10	10	5.66	0.6	2023-06-10	5	Phage_integrase	PF00589	Phage integrase family	A0A369AFA0|A0A370UA75|A0A2T5IRV9|A0A2N9X6U9|A0A2R2ISB7|A0A2Z6INX2
9	2	2	10	10	2	0.2	2023-02-10	2	Phage_lambda_P	PF06992	Replication protein P	A0A1M6T7H0|A0A370UA75
9	3	3	10	10	8	0.3	2023-03-10	8	RdgC	PF04381	Putative exonuclease, RdgC	A0A0D7V2R8|A0A370UA75|A0A2R2ISB7
9	2	2	10	10	5.5	0.2	2023-02-10	5.5	SSB	PF00436	Single-strand binding protein family	A0A2R2ISB7|A0A2Z6INX2
9	2	2	10	10	8.5	0.2	2023-02-10	8.5	Ub-RnfH	PF03658	RnfH family Ubiquitin	A0A369AFA0|A0A2N9X6U9
11	2	2	8	8	5	0.25	2023-02-08	5	Antirestrict	PF03230	Antirestriction protein	A0A162H265|A0A3C7W529
11	2	2	8	8	2	0.25	2023-02-08	2	DNA_methylase	PF00145	C-5 cytosine-specific DNA methylase	A0A1J0S9V4|A0A1Z9AQZ2
11	2	2	8	8	8.5	0.25	2023-02-08	8.5	RES	PF08808	RES domain	A0A1G8CE73|A0A2E6Z7U1
12	2	2	8	8	4	0.25	2023-02-08	4	ALP_N	PF17989	Actin like proteins N terminal domain	A0A1C5PC43|A0A328UBT1
12	2	2	8	8	1	0.25	2023-02-08	1	Amidoligase_2	PF12224	Putative amidoligase enzyme	A0A1C6FL20|E7GJX9
12	5	4	8	8	2.6	0.5	2023-04-08	3	DNA_methylase	PF00145	C-5 cytosine-specific DNA methylase	A0A1C6FL20|E7GJX9|A0A941X1V8|Q18AC2
12	2	2	8	8	8.5	0.25	2023-02-08	8.5	DUF1801	PF08818	Domain of unknown function (DU1801)	A0A1C6FL20|E7GJX9
12	2	2	8	8	7.5	0.25	2023-02-08	7.5	DUF1905	PF08922	Domain of unknown function (DUF1905)	A0A1C6FL20|E7GJX9
12	2	2	8	8	1	0.25	2023-02-08	1	DUF2786	PF10979	Protein of unknown function (DUF2786)	A0A1C5PC43|A0A328UBT1
12	2	2	8	8	10	0.25	2023-02-08	10	FecCD	PF01032	FecCD transport family	A0A1C5PC43|A0A328UBT1
12	2	2	8	8	2	0.25	2023-02-08	2	GGACT	PF06094	Gamma-glutamyl cyclotransferase, AIG2-like	A0A1C6FL20|E7GJX9
12	2	2	8	8	8	0.25	2023-02-08	8	HemeBinding_Shp	PF11545	Cell surface heme-binding protein Shp	A0A1C5PC43|A0A328UBT1
12	2	2	8	8	6	0.25	2023-02-08	6	HNH	PF01844	HNH endonuclease	A0A1C6FL20|E7GJX9
12	2	2	8	8	8	0.25	2023-02-08	8	N6_Mtase	PF02384	N-6 DNA Methylase	A0A1C5PC43|A0A328UBT1
12	2	2	8	8	2.5	0.25	2023-02-08	2.5	N6_N4_Mtase-ParBc	PF01555-PF02195	DNA methylase-ParB/Sulfiredoxin domain	A0A1C6FL20|E7GJX9
12	2	2	8	8	1	0.25	2023-02-08	1	NA37	PF04245	37-kD nucleoid-associated bacterial protein	A0A125V1P2|Q18AC2
12	2	2	8	8	4	0.25	2023-02-08	4	Nmad4	PF18756	Nucleotide modification associated domain 4	A0A1C6FL20|E7GJX9
12	2	2	8	8	9	0.25	2023-02-08	9	Peripla_BP_2	PF01497	Periplasmic binding protein	A0A1C5PC43|A0A328UBT1
12	2	2	8	8	6.5	0.25	2023-02-08	6.5	RusA	PF05866	Endodeoxyribonuclease RusA	A0A125V1P2|Q18AC2
12	2	2	8	8	8	0.25	2023-02-08	8	SNF2-rel_dom	PF00176	SNF2-related domain	A0A1C6FL20|E7GJX9
12	2	2	8	8	4.5	0.25	2023-02-08	4.5	SymE_toxin	PF08845	Toxin SymE, type I toxin-antitoxin system	A0A1C6FL20|E7GJX9
12	2	2	8	8	6.5	0.25	2023-02-08	6.5	TerL_ATPase-TerL_nuclease	PF03354-PF20441	Terminase large subunit, ATPase domain-Terminase large subunit, endonuclease domain	A0A1C6FL20|E7GJX9
12	2	2	8	8	9	0.25	2023-02-08	9	VRR_NUC	PF08774	VRR-NUC domain	A0A1C6FL20|E7GJX9
12	2	2	8	8	7	0.25	2023-02-08	7	YopX	PF09643	YopX protein	A0A1C5PC43|A0A328UBT1
13	3	2	8	7	8	0.28	2023-02-07	9	DUF2800	PF10926	Protein of unknown function (DUF2800)	A0A7W1MRP9|A0A5C7PZX8
13	2	2	8	7	5.5	0.28	2023-02-07	5.5	NUMOD4-HNH_3	PF07463-PF13392	NUMOD4 motif-HNH endonuclease	A0A249MVF1|A0A5C7PZX8
15	3	3	6	6	2.66	0.5	2023-03-06	2	AAA	PF00004	ATPase family associated with various cellular activities (AAA)	A0A7C2K5S8|B7R5I5|D7E660
16	2	2	6	6	2	0.33	2023-02-06	2	BrxB	PF08747	BREX protein BrxB	A0A8T6E7R1|A0A8T6FZ15
16	3	3	6	6	6	0.5	2023-03-06	6	BrxL_ATPase-BrxL_N	PF13337-PF20442	Lon-like protease BrxL-like, ATPase domain-BREX system Lon protease-like protein BrxL N-terminal	A0A8T6E7R1|A0A8T6FZ15|A0A6N8WB21
16	2	2	6	6	4	0.33	2023-02-06	4	MmeI_Mtase	PF20473	MmeI, DNA-methyltransferase domain	A0A8T6E7R1|A0A8T6FZ15
16	3	3	6	6	3.33	0.5	2023-03-06	2	ParBc	PF02195	ParB/Sulfiredoxin domain	A0A0C5BVB6|A0A521TAS4|A0A931WYB6
17	2	2	6	6	3.5	0.33	2023-02-06	3.5	Mor	PF08765	Mor transcription activator family	A0A2W6MRQ5|A0A1B1U6B2
17	3	3	6	6	2.33	0.5	2023-03-06	2	YopX	PF09643	YopX protein	A0A2W6MRQ5|A0A4U8SD17|A0A329ZV29
18	3	2	6	6	7	0.33	2023-02-06	9	DnaB_C	PF03796	DnaB-like helicase C terminal domain	A0A9D7IB38|A0A9E0CV34
18	2	2	6	6	4	0.33	2023-02-06	4	N6_N4_Mtase	PF01555	DNA methylase	A0A6M3KL00|A0A9D7IB38
19	1	1	5	5	9	0.2	2023-01-05	9	Bac_DNA_binding	PF00216	Bacterial DNA-binding protein	A0A6P1GPL6
19	1	1	5	5	6	0.2	2023-01-05	6	Condensation	PF00668	Condensation domain	A0A0A7PID8
19	2	2	5	5	2	0.4	2023-02-05	2	DDE_Tnp_1	PF01609	Transposase DDE domain	A0A0A7PID8|A0A0P0CYL6
19	1	1	5	5	7	0.2	2023-01-05	7	DDE_Tnp_1_4	PF13701	Transposase DDE domain group 1	A0A6P1GPL6
19	3	3	5	5	1	0.6	2023-03-05	1	DUF3768	PF12599	Protein of unknown function (DUF3768)	A0A514WQT3|A0A6H9H941|A0A6P1GPL6
19	2	2	5	5	4	0.4	2023-02-05	4	DUF87	PF01935	Helicase HerA, central domain	A0A514WQT3|A0A6P1GPL6
19	1	1	5	5	8	0.2	2023-01-05	8	DUF87-HerA_C	PF01935-PF05872	Helicase HerA, central domain-Helicase HerA-like C-terminal	A0A514WQT3
19	1	1	5	5	5	0.2	2023-01-05	5	HEPN	PF05168	HEPN domain	A0A514WQT3
19	1	1	5	5	10	0.2	2023-01-05	10	HEPN-Polbeta	PF05168-PF18765	HEPN domain-Polymerase beta, Nucleotidyltransferase	A0A0P0CYL6
19	1	1	5	5	7	0.2	2023-01-05	7	Methyltransf_31	PF13847	Methyltransferase domain	A0A0A7PID8
19	1	1	5	5	4	0.2	2023-01-05	4	MFS_1	PF07690	Major Facilitator Superfamily	A0A0A7PID8
19	1	1	5	5	9	0.2	2023-01-05	9	NTP_transf_2-HEPN	PF01909-PF05168	Nucleotidyltransferase domain-HEPN domain	A0A0P0CYL6
19	1	1	5	5	3	0.2	2023-01-05	3	p450	PF00067	Cytochrome P450	A0A0A7PID8
19	1	1	5	5	10	0.2	2023-01-05	10	PAPS_reduct	PF01507	Phosphoadenosine phosphosulfate reductase family	A0A514WQT3
19	2	1	5	5	6.5	0.2	2023-01-05	6.5	Phage_integrase	PF00589	Phage integrase family	A0A0P0CYL6
19	1	1	5	5	8	0.2	2023-01-05	8	Phage_integrase-Phage_int_SAM_1	PF00589-PF02899	Phage integrase family-Phage integrase, N-terminal SAM-like domain	A0A0P0CYL6
19	1	1	5	5	5	0.2	2023-01-05	5	PP2C_2	PF13672	Protein phosphatase 2C	A0A0A7PID8
19	1	1	5	5	6	0.2	2023-01-05	6	rve-HTH_Tnp_1-HTH_21-rve_2	PF00665-PF01527-PF13276-PF13333	Integrase core domain-Transposase-HTH-like domain-Integrase core domain	A0A514WQT3
19	1	1	5	5	7	0.2	2023-01-05	7	SIR2_2	PF13289	SIR2-like domain	A0A514WQT3
19	1	1	5	5	10	0.2	2023-01-05	10	SIS	PF01380	SIS domain	A0A0A7PID8
19	1	1	5	5	9	0.2	2023-01-05	9	SSF	PF00474	Sodium:solute symporter family	A0A0A7PID8
19	1	1	5	5	8	0.2	2023-01-05	8	TonB_dep_Rec-Plug	PF00593-PF07715	TonB dependent receptor-TonB-dependent Receptor Plug Domain	A0A0A7PID8
19	1	1	5	5	5	0.2	2023-01-05	5	Transposase_mut	PF00872	Transposase, Mutator family	A0A0P0CYL6
20	2	2	5	5	3	0.4	2023-02-05	3	5_3_exonuc-5_3_exonuc_N	PF01367-PF02739	5'-3' exonuclease, C-terminal SAM fold-5'-3' exonuclease, N-terminal resolvase-like domain	A4JTU4|A0A2E8JS20
20	1	1	5	5	9	0.2	2023-01-05	9	alpha-hel2	PF14456	Alpha-helical domain 2	N6YA87
20	2	1	5	5	7.5	0.2	2023-01-05	7.5	Ank_2	PF12796	Ankyrin repeats (3 copies)	A0A2N2AMR9
20	1	1	5	5	4	0.2	2023-01-05	4	ART-PolyVal	PF18760	ADP-Ribosyltransferase in polyvalent proteins	A0A2E8JS20
20	1	1	5	5	5	0.2	2023-01-05	5	BRCT-DNA_ligase_aden-DNA_ligase_OB-HHH_2	PF00533-PF01653-PF03120-PF12826	BRCA1 C Terminus (BRCT) domain-NAD-dependent DNA ligase adenylation domain-NAD-dependent DNA ligase OB-fold domain-Helix-hairpin-helix motif	A0A2E8JS20
20	1	1	5	5	6	0.2	2023-01-05	6	DDE_Tnp_1-DUF772	PF01609-PF05598	Transposase DDE domain-Transposase domain (DUF772)	A4JTU4
20	1	1	5	5	9	0.2	2023-01-05	9	DDE_Tnp_ISL3-HTH_Tnp_ISL3	PF01610-PF13542	Transposase-Helix-turn-helix domain of transposase family ISL3	A0A1Q8Y9F4
20	1	1	5	5	9	0.2	2023-01-05	9	DNA_methylase	PF00145	C-5 cytosine-specific DNA methylase	A4JTU4
20	1	1	5	5	10	0.2	2023-01-05	10	DUF1281_C	PF18406	Ferredoxin-like domain in Api92-like protein	A0A2N2AMR9
20	1	1	5	5	2	0.2	2023-01-05	2	DUF6685	PF20390	Family of unknown function (DUF6685)	A0A2N2AMR9
20	2	1	5	5	9.5	0.2	2023-01-05	9.5	EAL-PAS-GGDEF	PF00563-PF00989-PF00990	EAL domain-PAS fold-Diguanylate cyclase, GGDEF domain	A4JTU4
20	1	1	5	5	2	0.2	2023-01-05	2	Exonuc_VII_L-tRNA_anti_2	PF02601-PF13742	Exonuclease VII, large subunit-OB-fold nucleic acid binding domain	A4JTU4
20	1	1	5	5	1	0.2	2023-01-05	1	Fic-Fic_N	PF02661-PF13784	Fic/DOC family-Fic/DOC family N-terminal	A0A2N2AMR9
20	1	1	5	5	5	0.2	2023-01-05	5	HDOD	PF08668	HDOD domain	A4JTU4
20	1	1	5	5	8	0.2	2023-01-05	8	HSDR_N-SWI2_SNF2	PF04313-PF18766	Type I restriction enzyme R protein N terminus (HSDR_N)-SWI2/SNF2 ATPase	A0A1Q8Y9F4
20	1	1	5	5	1	0.2	2023-01-05	1	HTH_38	PF13936	Helix-turn-helix domain	A4JTU4
20	1	1	5	5	3	0.2	2023-01-05	3	Metallophos	PF00149	Calcineurin-like phosphoesterase	A0A2E8JS20
20	1	1	5	5	4	0.2	2023-01-05	4	N6_Mtase-HsdM_N	PF02384-PF12161	N-6 DNA Methylase-HsdM N-terminal domain	A0A1Q8Y9F4
20	1	1	5	5	7	0.2	2023-01-05	7	NTP_transf_8	PF12281	Nucleotidyltransferase	A0A2N2AMR9
20	1	1	5	5	1	0.2	2023-01-05	1	OMP_b-brl	PF13505	Outer membrane protein beta-barrel domain	A0A2E8JS20
20	1	1	5	5	8	0.2	2023-01-05	8	OrfB_Zn_ribbon	PF07282	Putative transposase DNA-binding domain	A0A2E8JS20
20	1	1	5	5	7	0.2	2023-01-05	7	PAPS_reduct	PF01507	Phosphoadenosine phosphosulfate reductase family	N6YA87
20	1	1	5	5	4	0.2	2023-01-05	4	ParBc-HTH_8	PF02195-PF02954	ParB/Sulfiredoxin domain-Bacterial regulatory protein, Fis family	N6YA87
20	1	1	5	5	7	0.2	2023-01-05	7	Phage_P22_NinX	PF10765	Bacteriophage P22, NinX	A4JTU4
20	1	1	5	5	7	0.2	2023-01-05	7	Prok_Ub	PF14454	Prokaryotic Ubiquitin	N6YA87
20	1	1	5	5	10	0.2	2023-01-05	10	Prok-E2_D	PF14460	Prokaryotic E2 family D	N6YA87
20	1	1	5	5	6	0.2	2023-01-05	6	PRTRC_E	PF19556	PRTRC system protein E	N6YA87
20	1	1	5	5	2	0.2	2023-01-05	2	SLT	PF01464	Transglycosylase SLT domain	A0A2E8JS20
21	1	1	5	5	7	0.2	2023-01-05	7	2-Hacid_dh-2-Hacid_dh_C	PF00389-PF02826	D-isomer specific 2-hydroxyacid dehydrogenase, catalytic domain-D-isomer specific 2-hydroxyacid dehydrogenase, NAD binding domain	A0A556MM10
21	1	1	5	5	9	0.2	2023-01-05	9	AAA_22	PF13401	AAA domain	A0A1G7TBH2
21	1	1	5	5	5	0.2	2023-01-05	5	Amidase_2	PF01510	N-acetylmuramoyl-L-alanine amidase	A0A9D7I4T9
21	1	1	5	5	7	0.2	2023-01-05	7	CagE_TrbE_VirB-P-loop_TraG	PF03135-PF19044	CagE, TrbE, VirB family, component of type IV transporter system-TraG P-loop domain	A0A556MM10
21	1	1	5	5	1	0.2	2023-01-05	1	CbiA	PF01656	CobQ/CobB/MinD/ParA nucleotide binding domain	A0A556MM10
21	1	1	5	5	2	0.2	2023-01-05	2	DnaB_C	PF03796	DnaB-like helicase C terminal domain	A0A966Q520
21	1	1	5	5	3	0.2	2023-01-05	3	DnaB-DnaB_C	PF00772-PF03796	DnaB-like helicase N terminal domain-DnaB-like helicase C terminal domain	A0A6J7WBY1
21	1	1	5	5	4	0.2	2023-01-05	4	DUF3164	PF11363	Protein of unknown function (DUF3164)	A0A1G7TBH2
21	2	1	5	5	4.5	0.2	2023-01-05	4.5	DUF4134	PF13572	Domain of unknown function (DUF4134)	A0A556MM10
21	1	1	5	5	6	0.2	2023-01-05	6	DUF4468	PF14730	Domain of unknown function (DUF4468) with TBP-like fold	A0A1G7TBH2
21	1	1	5	5	1	0.2	2023-01-05	1	dUTPase	PF00692	dUTPase	A0A966Q520
21	1	1	5	5	3	0.2	2023-01-05	3	His_Phos_1	PF00300	Histidine phosphatase superfamily (branch 1)	A0A556MM10
21	1	1	5	5	10	0.2	2023-01-05	10	HNH	PF01844	HNH endonuclease	A0A9D7I4T9
21	2	1	5	5	4.5	0.2	2023-01-05	4.5	Metallophos	PF00149	Calcineurin-like phosphoesterase	A0A556MM10
21	1	1	5	5	2	0.2	2023-01-05	2	MobC	PF05713	Bacterial mobilisation protein (MobC)	A0A556MM10
21	1	1	5	5	8	0.2	2023-01-05	8	Peptidase_M15_3	PF08291	Peptidase M15	A0A6J7WBY1
21	1	1	5	5	10	0.2	2023-01-05	10	Phage_Mu_F-DUF935-PBECR2	PF04233-PF06074-PF18810	Phage Mu protein F like protein-Protein of unknown function (DUF935)-phage-Barnase-EndoU-ColicinE5/D-RelE like nuclease2	A0A1G7TBH2
21	1	1	5	5	9	0.2	2023-01-05	9	Phage_tail_S	PF05069	Phage virion morphogenesis family	A0A1G7TBH2
21	1	1	5	5	1	0.2	2023-01-05	1	Relaxase	PF03432	Relaxase/Mobilisation nuclease domain	A0A556MM10
21	1	1	5	5	9	0.2	2023-01-05	9	S1-P1_nuclease	PF02265	S1/P1 Nuclease	A0A556MM10
21	1	1	5	5	1	0.2	2023-01-05	1	T5orf172	PF10544	T5orf172 domain	A0A9D7I4T9
21	1	1	5	5	1	0.2	2023-01-05	1	VRR_NUC	PF08774	VRR-NUC domain	A0A6J7WBY1
21	1	1	5	5	9	0.2	2023-01-05	9	YqaJ	PF09588	YqaJ-like viral recombinase domain	A0A9D7I4T9
21	1	1	5	5	10	0.2	2023-01-05	10	zf-dskA_traR	PF01258	Prokaryotic dksA/traR C4-type zinc finger	A0A556MM10
22	1	1	5	5	2	0.2	2023-01-05	2	AAA_24	PF13479	AAA domain	A0A2D8XMP2
22	1	1	5	5	6	0.2	2023-01-05	6	AAA-Clp_N-AAA_2-ClpB_D2-small-AAA_lid_9	PF00004-PF02861-PF07724-PF10431-PF17871	ATPase family associated with various cellular activities (AAA)-Clp amino terminal domain, pathogenicity island component-AAA domain (Cdc48 subfamily)-C-terminal, D2-small domain, of ClpB protein -AAA lid domain	A0A956JVH6
22	1	1	5	5	9	0.2	2023-01-05	9	C2	PF00168	C2 domain	A0A956JVH6
22	1	1	5	5	5	0.2	2023-01-05	5	ClpS	PF02617	ATP-dependent Clp protease adaptor protein ClpS	A0A956JVH6
22	2	2	5	5	3.5	0.4	2023-02-05	3.5	Dam	PF05869	DNA N-6-adenine-methyltransferase (Dam)	A0A2D6XIN8|A0A2D8XMP2
22	1	1	5	5	1	0.2	2023-01-05	1	DUF669	PF05037	Protein of unknown function (DUF669)	A0A2D8XMP2
22	1	1	5	5	10	0.2	2023-01-05	10	FemAB_like	PF04339	Peptidogalycan biosysnthesis/recognition	A0A956JVH6
22	1	1	5	5	2	0.2	2023-01-05	2	Ferritin	PF00210	Ferritin-like domain	A0A956JVH6
22	1	1	5	5	1	0.2	2023-01-05	1	FUR	PF01475	Ferric uptake regulator family	A0A956JVH6
22	1	1	5	5	1	0.2	2023-01-05	1	Terminase_6N-Terminase_6C	PF03237-PF17289	Terminase large subunit, T4likevirus-type, N-terminal-Terminase RNaseH-like domain	A0A2D6XIN8
22	1	1	5	5	4	0.2	2023-01-05	4	VRR_NUC	PF08774	VRR-NUC domain	A0A2D8XMP2
23	4	4	4	4	6.75	1	2023-04-04	6.5	Band_7	PF01145	SPFH domain / Band 7 family	A0A0B4W5A7|A0A7X5PBT4|A0A2K9MK57|A0A1J1CRK3
23	1	1	4	4	3	0.25	2023-01-04	3	DNA_methylase	PF00145	C-5 cytosine-specific DNA methylase	A0A2K9MK57
23	2	2	4	4	2	0.5	2023-02-04	2	MTS	PF05175	Methyltransferase small domain	A0A0B4W5A7|A0A7X5PBT4
23	1	1	4	4	3	0.25	2023-01-04	3	OrfB_IS605-HTH_OrfB_IS605	PF01385-PF12323	Probable transposase-Helix-turn-helix domain	A0A7X5PBT4
23	3	3	4	4	5.33	0.75	2023-03-04	4	OrfB_IS605-OrfB_Zn_ribbon-HTH_OrfB_IS605	PF01385-PF07282-PF12323	Probable transposase-Putative transposase DNA-binding domain-Helix-turn-helix domain	A0A0B4W5A7|A0A2K9MK57|A0A1J1CRK3
23	3	3	4	4	1	0.75	2023-03-04	1	PspC	PF04024	PspC domain	A0A0B4W5A7|A0A7X5PBT4|A0A1J1CRK3
23	2	2	4	4	9.5	0.5	2023-02-04	9.5	SEC-C	PF02810	SEC-C motif	A0A0B4W5A7|A0A1J1CRK3
24	3	3	3	3	4	1	2023-03-03	4	ArdcN-MPTase-PolyVal	PF08401-PF18818	N-terminal domain of anti-restriction factor ArdC-Zincin-like metallopeptidase	A0A6L5XMY0|A0A9D2V567|A0A212K8X9
24	3	3	3	3	4	1	2023-03-03	4	DotD	PF16816	DotD protein	A0A6L5XMY0|A0A9D2V567|A0A212K8X9
24	1	1	3	3	10	0.33	2023-01-03	10	Phage_integrase-Arm-DNA-bind_3	PF00589-PF13356	Phage integrase family-Arm DNA-binding domain	A0A6L5XMY0
24	2	2	3	3	7.5	0.66	2023-02-03	7.5	RelB	PF04221	RelB antitoxin	A0A6L5XMY0|A0A9D2V567
24	3	3	3	3	7	1	2023-03-03	7	SLT	PF01464	Transglycosylase SLT domain	A0A6L5XMY0|A0A9D2V567|A0A212K8X9
24	3	3	3	3	2	1	2023-03-03	2	T2SSE	PF00437	Type II/IV secretion system protein	A0A6L5XMY0|A0A9D2V567|A0A212K8X9
24	1	1	3	3	10	0.33	2023-01-03	10	T4BSS_DotI_IcmL	PF11393	Type-IV b secretion system, inner-membrane complex component	A0A212K8X9
24	3	3	3	3	3	1	2023-03-03	3	T4SS_TraI	PF16932	Type IV secretory system, conjugal DNA-protein transfer	A0A6L5XMY0|A0A9D2V567|A0A212K8X9
24	3	3	3	3	5	1	2023-03-03	5	Topoisom_bac-zf-C4_Topoisom-Toprim	PF01131-PF01396-PF01751	DNA topoisomerase-Topoisomerase DNA binding C4 zinc finger-Toprim domain	A0A6L5XMY0|A0A9D2V567|A0A212K8X9
24	1	1	3	3	9	0.33	2023-01-03	9	TraG-D_C	PF12696	TraM recognition site of TraD and TraG	A0A212K8X9
24	2	2	3	3	8.5	0.66	2023-02-03	8.5	YafQ_toxin	PF15738	Bacterial toxin of type II toxin-antitoxin system, YafQ	A0A6L5XMY0|A0A9D2V567
25	1	1	3	3	8	0.33	2023-01-03	8	CoiA-T5orf172	PF06054-PF10544	Competence protein CoiA-like family-T5orf172 domain	A0A2T3ITS0
25	1	1	3	3	5	0.33	2023-01-03	5	DUF4942	PF13708	Domain of unknown function (DUF4942)	A0A1E5BIR8
25	1	1	3	3	8	0.33	2023-01-03	8	HTH_3	PF01381	Helix-turn-helix	A0A2T3KB15
25	1	1	3	3	2	0.33	2023-01-03	2	LemA	PF04011	LemA family	A0A1E5BIR8
25	1	1	3	3	7	0.33	2023-01-03	7	MethyltransfD12	PF02086	D12 class N6 adenine-specific DNA methyltransferase	A0A1E5BIR8
25	1	1	3	3	6	0.33	2023-01-03	6	Phage_integrase	PF00589	Phage integrase family	A0A2T3ITS0
25	1	1	3	3	10	0.33	2023-01-03	10	SmpB	PF01668	SmpB protein	A0A2T3KB15
25	1	1	3	3	1	0.33	2023-01-03	1	T5orf172	PF10544	T5orf172 domain	A0A1E5BIR8
25	1	1	3	3	6	0.33	2023-01-03	6	Zn_Tnp_IS1-DDE_Tnp_IS1595	PF03811-PF12762	InsA N-terminal domain-ISXO2-like transposase domain	A0A2T3ITS0
26	1	1	3	3	2	0.33	2023-01-03	2	CbiA	PF01656	CobQ/CobB/MinD/ParA nucleotide binding domain	A0A956I483
26	1	1	3	3	1	0.33	2023-01-03	1	DUF5131	PF07505	Protein of unknown function (DUF5131)	A0A7C5NCK0
26	1	1	3	3	3	0.33	2023-01-03	3	HTH_17	PF12728	Helix-turn-helix domain	A0A965USF5
26	1	1	3	3	8	0.33	2023-01-03	8	HTH_3-HTH_31	PF01381-PF13560	Helix-turn-helix-Helix-turn-helix domain	A0A956I483
26	1	1	3	3	2	0.33	2023-01-03	2	Phage_integrase	PF00589	Phage integrase family	A0A965USF5
26	1	1	3	3	6	0.33	2023-01-03	6	Pkinase	PF00069	Protein kinase domain	A0A956I483
26	1	1	3	3	4	0.33	2023-01-03	4	RCC1-RCC1_2	PF00415-PF13540	Regulator of chromosome condensation (RCC1) repeat-Regulator of chromosome condensation (RCC1) repeat	A0A956I483
26	1	1	3	3	9	0.33	2023-01-03	9	zf-C4_Topoisom	PF01396	Topoisomerase DNA binding C4 zinc finger	A0A7C5NCK0
27	1	1	3	3	4	0.33	2023-01-03	4	IstB_IS21	PF01695	IstB-like ATP binding protein	X1S5N2
28	1	1	3	3	2	0.33	2023-01-03	2	DUF5131	PF07505	Protein of unknown function (DUF5131)	A0A7C0YSB2
28	1	1	3	3	5	0.33	2023-01-03	5	DUF6610	PF20314	Family of unknown function (DUF6610)	A0A660RGC9
28	1	1	3	3	4	0.33	2023-01-03	4	PTPS	PF01242	6-pyruvoyl tetrahydropterin synthase	A0A660RGC9
29	1	1	3	3	2	0.33	2023-01-03	2	DnaB-DnaB_C	PF00772-PF03796	DnaB-like helicase N terminal domain-DnaB-like helicase C terminal domain	A0A6H1ZSJ6
29	1	1	3	3	8	0.33	2023-01-03	8	DUF1353	PF07087	Protein of unknown function (DUF1353)	A0A6H1ZSJ6
29	2	2	3	3	5	0.66	2023-02-03	5	DUF5131	PF07505	Protein of unknown function (DUF5131)	A0A0F9W081|A0A6H1ZSJ6
29	1	1	3	3	2	0.33	2023-01-03	2	HNH	PF01844	HNH endonuclease	A0A0F9NWI8
29	1	1	3	3	6	0.33	2023-01-03	6	HNH-NUMOD3	PF01844-PF07460	HNH endonuclease-NUMOD3 motif	A0A0F9W081
29	1	1	3	3	1	0.33	2023-01-03	1	N6_N4_Mtase	PF01555	DNA methylase	A0A0F9W081
29	1	1	3	3	4	0.33	2023-01-03	4	RecT	PF03837	RecT family	A0A6H1ZSJ6
30	2	2	2	2	9	1	2023-02-02	9	DNA_methylase	PF00145	C-5 cytosine-specific DNA methylase	A0A2T3I0P9|A0A2T3JTD3
30	2	2	2	2	1	1	2023-02-02	1	DUF2726	PF10881	Protein of unknown function (DUF2726)	A0A2T3I0P9|A0A2T3JTD3
30	2	2	2	2	2	1	2023-02-02	2	DUF4942	PF13708	Domain of unknown function (DUF4942)	A0A2T3I0P9|A0A2T3JTD3
30	2	2	2	2	2	1	2023-02-02	2	Peptidase_A24	PF01478	Type IV leader peptidase family	A0A2T3I0P9|A0A2T3JTD3
30	2	2	2	2	4	1	2023-02-02	4	Peptidase_C93	PF06035	Bacterial transglutaminase-like cysteine proteinase BTLCP	A0A2T3I0P9|A0A2T3JTD3
31	1	1	2	2	6	0.5	2023-01-02	6	Acetyltransf_1	PF00583	Acetyltransferase (GNAT) family	A0A941FTG1
31	3	2	2	2	2.66	1	2023-02-02	2	DUF6094	PF19587	Uncharacterised methyltransferase family (DUF6094)	A0A2C1K6G9|A0A941FTG1
31	1	1	2	2	1	0.5	2023-01-02	1	Helicase_C	PF00271	Helicase conserved C-terminal domain	A0A941FTG1
31	1	1	2	2	9	0.5	2023-01-02	9	Hydrolase_4	PF12146	Serine aminopeptidase, S33	A0A941FTG1
31	1	1	2	2	10	0.5	2023-01-02	10	NUDIX	PF00293	NUDIX domain	A0A941FTG1
31	1	1	2	2	8	0.5	2023-01-02	8	RadC	PF04002	RadC-like JAB domain	A0A941FTG1
31	1	1	2	2	10	0.5	2023-01-02	10	RadC-UPF0758_N	PF04002-PF20582	RadC-like JAB domain-UPF0758 N-terminal	A0A941FTG1
31	1	1	2	2	3	0.5	2023-01-02	3	RVT_1	PF00078	Reverse transcriptase (RNA-dependent DNA polymerase)	A0A941FTG1
31	1	1	2	2	9	0.5	2023-01-02	9	RVT_1-Intron_maturas2	PF00078-PF01348	Reverse transcriptase (RNA-dependent DNA polymerase)-Type II intron maturase	A0A941FTG1
32	2	2	2	2	3	1	2023-02-02	3	DNA_methylase	PF00145	C-5 cytosine-specific DNA methylase	A0A6J5PKR6|A0A6J7XN13
32	2	2	2	2	8	1	2023-02-02	8	DUF5658	PF18902	Domain of unknown function (DUF5658)	A0A6J5PKR6|A0A6J7XN13
32	2	2	2	2	9	1	2023-02-02	9	HTH_3	PF01381	Helix-turn-helix	A0A6J5PKR6|A0A6J7XN13
32	2	2	2	2	2	1	2023-02-02	2	IstB_IS21	PF01695	IstB-like ATP binding protein	A0A6J5PKR6|A0A6J7XN13
32	2	2	2	2	5	1	2023-02-02	5	N6_N4_Mtase	PF01555	DNA methylase	A0A6J5PKR6|A0A6J7XN13
33	2	2	2	2	5	1	2023-02-02	5	ArdcN-MPTase-PolyVal	PF08401-PF18818	N-terminal domain of anti-restriction factor ArdC-Zincin-like metallopeptidase	A0A2D2D754|A0A679FFZ7
33	1	1	2	2	7	0.5	2023-01-02	7	DEDD_Tnp_IS110-Transposase_20	PF01548-PF02371	Transposase-Transposase IS116/IS110/IS902 family	A0A679FFZ7
33	1	1	2	2	7	0.5	2023-01-02	7	Hydrolase_4	PF12146	Serine aminopeptidase, S33	A0A2D2D754
33	2	2	2	2	1	1	2023-02-02	1	N6_Mtase-ResIII	PF02384-PF04851	N-6 DNA Methylase-Type III restriction enzyme, res subunit	A0A2D2D754|A0A679FFZ7
33	2	2	2	2	4	1	2023-02-02	4	PAPS_reduct	PF01507	Phosphoadenosine phosphosulfate reductase family	A0A2D2D754|A0A679FFZ7
33	2	2	2	2	2.5	1	2023-02-02	2.5	ParBc	PF02195	ParB/Sulfiredoxin domain	A0A2D2D754|A0A679FFZ7
33	2	2	2	2	6	1	2023-02-02	6	ROS_MUCR	PF05443	ROS/MUCR transcriptional regulator protein	A0A2D2D754|A0A679FFZ7
33	1	1	2	2	8	0.5	2023-01-02	8	SSB	PF00436	Single-strand binding protein family	A0A679FFZ7
33	1	1	2	2	8	0.5	2023-01-02	8	WGR	PF05406	WGR domain	A0A679FFZ7
34	1	1	2	2	4	0.5	2023-01-02	4	AAA_23	PF13476	AAA domain	A0A831VQF5
34	1	1	2	2	4	0.5	2023-01-02	4	DUF3873	PF12989	Domain of unknown function, B. Theta Gene description (DUF3873)	A0A831VQF5
34	2	1	2	2	7.5	0.5	2023-01-02	7.5	HNH_3	PF13392	HNH endonuclease	A0A831VQF5
34	2	2	2	2	3	1	2023-02-02	3	RecT	PF03837	RecT family	A0A0F9IPZ6|A0A831VQF5
34	2	2	2	2	2	1	2023-02-02	2	SpoU_methylase	PF00588	SpoU rRNA Methylase family	A0A0F9IPZ6|A0A831VQF5
34	2	2	2	2	2	1	2023-02-02	2	YqaJ	PF09588	YqaJ-like viral recombinase domain	A0A0F9IPZ6|A0A831VQF5
35	1	1	2	2	4	0.5	2023-01-02	4	DUF6475	PF20081	Domain of unknown function (DUF6475)	A0A6M3XP17
35	2	2	2	2	1	1	2023-02-02	1	N6_N4_Mtase	PF01555	DNA methylase	A0A6H1ZNQ8|A0A6M3XP17
35	1	1	2	2	3	0.5	2023-01-02	3	Phg_2220_C	PF09524	Conserved phage C-terminus (Phg_2220_C)	A0A6M3XP17
35	2	2	2	2	1	1	2023-02-02	1	VRR_NUC	PF08774	VRR-NUC domain	A0A6H1ZNQ8|A0A6M3XP17
36	1	1	2	2	9	0.5	2023-01-02	9	DUF2383	PF09537	Domain of unknown function (DUF2383)	A0A4R5DSN4
36	1	1	2	2	8	0.5	2023-01-02	8	LEA_2	PF03168	Late embryogenesis abundant protein	A0A4R5DSN4
36	2	1	2	2	9	0.5	2023-01-02	9	Methyltransf_11	PF08241	Methyltransferase domain	A0A4R5DSN4
36	1	1	2	2	4	0.5	2023-01-02	4	RecA	PF00154	recA bacterial DNA recombination protein	A0A1I0Q4F9
37	2	2	2	2	6	1	2023-02-02	6	DNA_methylase	PF00145	C-5 cytosine-specific DNA methylase	A0A0C7NQ78|A0A3A4UJC7
37	1	1	2	2	7	0.5	2023-01-02	7	HHH_4-HHH_5	PF14490-PF14520	Helix-hairpin-helix containing domain-Helix-hairpin-helix domain	A0A0C7NQ78
37	1	1	2	2	4	0.5	2023-01-02	4	HTH_psq	PF05225	helix-turn-helix, Psq domain	A0A3A4UJC7
37	1	1	2	2	1	0.5	2023-01-02	1	MazG	PF03819	MazG nucleotide pyrophosphohydrolase domain	A0A0C7NQ78
37	1	1	2	2	9	0.5	2023-01-02	9	Metallophos_2	PF12850	Calcineurin-like phosphoesterase superfamily domain	A0A0C7NQ78
37	1	1	2	2	2	0.5	2023-01-02	2	Phage_integrase	PF00589	Phage integrase family	A0A3A4UJC7
37	1	1	2	2	9	0.5	2023-01-02	9	Phage_min_cap2	PF06152	Phage minor capsid protein 2	A0A0C7NQ78
37	1	1	2	2	8	0.5	2023-01-02	8	Phage_prot_Gp6	PF05133	Phage portal protein, SPP1 Gp6-like	A0A0C7NQ78
37	1	1	2	2	6	0.5	2023-01-02	6	Phage_terminase	PF10668	Phage terminase small subunit	A0A0C7NQ78
37	1	1	2	2	2	0.5	2023-01-02	2	RuvC	PF02075	Crossover junction endodeoxyribonuclease RuvC	A0A0C7NQ78
37	1	1	2	2	2	0.5	2023-01-02	2	SSB	PF00436	Single-strand binding protein family	A0A3A4UJC7
37	1	1	2	2	7	0.5	2023-01-02	7	Terminase_6N	PF03237	Terminase large subunit, T4likevirus-type, N-terminal	A0A0C7NQ78
37	1	1	2	2	6	0.5	2023-01-02	6	UvrD_C_2-AAA_30-SH3_13	PF13538-PF13604-PF18335	UvrD-like helicase C-terminal domain-AAA domain-ATP-dependent RecD-like DNA helicase SH3 domain	A0A0C7NQ78
37	1	1	2	2	5	0.5	2023-01-02	5	zf-CHC2-DUF3854	PF01807-PF12965	CHC2 zinc finger-Domain of unknown function (DUF3854)	A0A0C7NQ78
38	1	1	2	2	1	0.5	2023-01-02	1	SNase	PF00565	Staphylococcal nuclease homologue	A0A5M3Q263
39	1	1	2	2	7	0.5	2023-01-02	7	cpYpsA	PF12694	Circularly permutated YpsA SLOG family	A0A6J4MZ26
39	1	1	2	2	8	0.5	2023-01-02	8	DUF5675	PF18925	Family of unknown function (DUF5675)	A0A6J5QQ69
39	1	1	2	2	7	0.5	2023-01-02	7	ERF	PF04404	ERF superfamily	A0A6J5QQ69
39	1	1	2	2	9	0.5	2023-01-02	9	Sipho_Gp157	PF05565	Siphovirus Gp157	A0A6J5QQ69
39	1	1	2	2	1	0.5	2023-01-02	1	YopX	PF09643	YopX protein	A0A6J5QQ69
40	1	1	2	2	5	0.5	2023-01-02	5	ParBc	PF02195	ParB/Sulfiredoxin domain	A0A532TRX2
	938	883	1083	1056	2.23	0.83	883/1056	2	DUF4007	PF13182	Protein of unknown function (DUF4007)	A0A6M8NMQ3|A0A7C6NZQ2|A0A8A0RQB5|A0A1M4TYY9|A0A1V6CIB2|A0A7C6K7T1|A0A496Y2R1|A0A354P6G7|A0A5C5WK62|A0A1G9V2J5|A0A8H8X034|A0A3S3L3M7|A0A3S3MQD6|A0A562F3J9|A0A124GC70|A0A5C1AZA6|A0A1B2EZN4|A0A2T7TXU5|A0A348G468|A0A968TDJ6|A0A1M7L687|H6SL60|B8IDU9|A0A4Y3ZMG6|A0A0S9P4C8|A0A8J3DYV5|A0A1H9SCZ7|W1RTE7|A0A1Y5PVJ9|A0A7W9ETT4|A0A2N5CMX7|A0A6I4B3M7|A0A4P7YXW1|A0A661RLZ5|A0A930XY39|A0A9D5EYN6|A0A6L7VYP4|A0A7…
