## Supplementary Table S9 for "Phosphorothioate DNA modification by BREX Type 4 systems in the human gut microbiome"

### Sheet: S9
Supplementary Data Table S9. Comparison of modified features among classes of intergenic region, tRNA, rRNA and coding sequeces (CDS).
Panel A. Count of modified or total features in each class and count of modified or total motifs in each class.
	column	A	B	C	D	E	F	G	H	I	J	K
	Class of features	# of modified features	# of features containing motifs	# of features in each class	Fraction of features containing motifs (column B/C)	Fraction of modified features (columnA/C)	# of modified motifs in each class	# of motifs in each class	Average # of modifications in each modified feature (column F/A)	Average # of modifications in each motif-containing feature (column F/B)	Fraction of modified motifs (columnF/G)	Average distance between modifications (nt)
B.salyersiae motifs: ACTC/CCTC/TCTC modified motifs: A(PS)CTC/C(PS)CTC/T(PS)CTC	intergenic region	234	2156	3753	0.574474	0.0623501	306	8173	1.30769	0.141929	0.0374404	70.375
	tRNA	9	56	67	0.835821	0.134328	9	146	1	0.160714	0.0616438	N/A
	rRNA	10	15	15	1	0.666667	15	411	1.5	1	0.0364964	607.4
	CDS	2491	4020	4039	0.995296	0.616737	5123	77508	2.0566	1.27438	0.0660964	429.943
putative B. faecalis motifs: GAAG/GACG modified motifs: GA(PS)AG/GA(PS)CG	intergenic region	324	1519	3573	0.425133	0.0906801	566	8199	1.74691	0.372614	0.0690328	92.2
	tRNA	13	25	53	0.471698	0.245283	14	71	1.07692	0.56	0.197183	3
	rRNA	3	3	3	1	1	72	178	24	24	0.404494	58.8
	CDS	3186	3767	3813	0.987936	0.835563	16748	129546	5.25675	4.44598	0.129282	158.5
Lachnospiraceae sp. motifs: GAGC/GCTC modified motifs: G(PS)AGC/G(PS)CTC	intergenic region	62	882	3140	0.280892	0.0197452	65	3378	1.04839	0.0736961	0.0192422	227.33
	tRNA	2	47	70	0.671429	0.0285714	2	202	1	0.0425532	0.00990099	N/A
	rRNA	2	2	3	0.666667	0.666667	14	84	7	7	0.166667	258.833
	CDS	941	3073	3458	0.888664	0.272123	1204	29626	1.27949	0.3918	0.04064	485.084
panel B. Comparison of fraction of modified features.
Fraction of modified features (column E in panel A)	Lachnospiraceae sp.	B.salyersiae	B. faecalis	mean			Pairwise comparison of fraction of modified features		Paired T-test	p-value
intergenic	0.0197452	0.0623501	0.0906801	0.0575918			tRNA	rRNA	L. sp. tRNA vs rRNA B.sal tRNA vs rRNA B.fae tRNA vs rRNA	0.0098673
tRNA	0.0285714	0.134328	0.245283	0.136061			tRNA	CDS	L. sp. tRNA vs CDS B.sal tRNA vs CDS B.fae tRNA vs CDS	0.0252156
rRNA	0.666667	0.666667	1	0.777778			tRNA	intergenic	L. sp. tRNA vs intergenic B.sal tRNA vs intergenic B.fae tRNA vs intergenic	0.102049
CDS	0.272123	0.616737	0.835563	0.574807			rRNA	CDS	L. sp. rRNA vs CDS B.sal rRNA vs CDS B.fae rRNA vs CDS	0.0915436
							rRNA	intergenic	L. sp. rRNA vs intergenic B.sal rRNA vs intergenic B.fae rRNA vs intergenic	0.00854282
							CDS	intergenic	L. sp. CDS vs intergenic B.sal CDS vs intergenic B.fae CDS vs intergenic	0.0344967
Panel C. Comparison of average # of modifications in each feature.
Average # of modifications in each modified feature (column I in panel A)	Lachnospiraceae sp.	B.salyersiae	B. faecalis	mean			Pairwise comparison of average # of modifications in each modified feature		Paired T-test	p-value
intergenic	0.0736961	0.141929	0.372614	0.19608			tRNA	rRNA	L. sp. tRNA vs rRNA B.sal tRNA vs rRNA B.fae tRNA vs rRNA	0.262848
tRNA	0.0425532	0.160714	0.56	0.254422			tRNA	CDS	L. sp. tRNA vs CDS B.sal tRNA vs CDS B.fae tRNA vs CDS	0.238889
rRNA	7	1	24	10.6667			tRNA	intergenic	L. sp. tRNA vs intergenic B.sal tRNA vs intergenic B.fae tRNA vs intergenic	0.470605
CDS	0.3918	1.27438	4.44598	2.03739			rRNA	CDS	L. sp. rRNA vs CDS B.sal rRNA vs CDS B.fae rRNA vs CDS	0.275935
							rRNA	intergenic	L. sp. rRNA vs intergenic B.sal rRNA vs intergenic B.fae rRNA vs intergenic	0.263877
							CDS	intergenic	L. sp. CDS vs intergenic B.sal CDS vs intergenic B.fae CDS vs intergenic	0.247787
